# Activity-by-Contact model of enhancer specificity from thousands of CRISPR perturbations

**DOI:** 10.1101/529990

**Authors:** Charles P. Fulco, Joseph Nasser, Thouis R. Jones, Glen Munson, Drew T. Bergman, Vidya Subramanian, Sharon R. Grossman, Rockwell Anyoha, Tejal A. Patwardhan, Tung H. Nguyen, Michael Kane, Benjamin Doughty, Elizabeth M. Perez, Neva C. Durand, Elena K. Stamenova, Erez Lieberman Aiden, Eric S. Lander, Jesse M. Engreitz

## Abstract

Mammalian genomes harbor millions of noncoding elements called enhancers that quantitatively regulate gene expression, but it remains unclear which enhancers regulate which genes. Here we describe an experimental approach, based on CRISPR interference, RNA FISH, and flow cytometry (CRISPRi-FlowFISH), to perturb enhancers in the genome, and apply it to test >3,000 potential regulatory enhancer-gene connections across multiple genomic loci. A simple equation based on a mechanistic model for enhancer function performed remarkably well at predicting the complex patterns of regulatory connections we observe in our CRISPR dataset. This Activity-by-Contact (ABC) model involves multiplying measures of enhancer activity and enhancer-promoter 3D contacts, and can predict enhancer-gene connections in a given cell type based on chromatin state maps. Together, CRISPRi-FlowFISH and the ABC model provide a systematic approach to map and predict which enhancers regulate which genes, and will help to interpret the functions of the thousands of disease risk variants in the noncoding genome.
