## Supplementary material for "Activity-by-Contact model of enhancer specificity from thousands of CRISPR perturbations": Table S4

### Sheet: (A) Primers
Experiment	Primer Target	Forward Primer (Fwd)	Reverse Primer (Rev)
RT-qPCR	COPZ1	CAATGATGGAGATCGACTTTTTG	AGGCCTTTTGCTCCTTGACA
RT-qPCR	EBP	GAGGGCTGGTTCGTTCTCTA	GATGGTTTCCATGCACACTG
RT-qPCR	GAPDH	AGCACATCGCTCAGACAC	GCCCAATACGACCAAATCC
RT-qPCR	GATA1	TGCGGCCTCTATCACAAGATG	CTGCCCGTTTACTGACAATCA
RT-qPCR	HDAC6	ACACAGTTCACCTTCGACCAG	CTGTGGTGGACCAGTTAGAGG
RT-qPCR	HNRNPA1	ACGAAACCAAGGTGGCTATG	CTGGCTCTCCTCTCCTGCTA
RT-qPCR	ITGA5	TCAGAGCAAGAGCCGGATAG	AAGTGAGGTTCAGGGCATTCT
RT-qPCR	NFE2	ATACAGCTGTCCACTTCAGAGC	GTGGAGGTCCAAGGTATGG
RT-qPCR	OTUD5	CTGTCTCTTCCGGGCTGTAG	TAGTCCATGCAATGCTTTCG
RT-qPCR	PIM2	AGGTGGCCATCAAAGTGATTC	CTTTCCATAGCAGTGCGACTT
RT-qPCR	PLP2	GCACTCGAAAGGGAATCCTC	TCATCTCAATCACCGACAGG
RT-qPCR	PQBP1	TGTTTTGGGAAGAGAGTCGTGT	CATAGTCCTCGGCAATGATCTC
RT-qPCR	SUV39H1	AGGCCCGAATGTCGTTAG	CAAGAAGACTTGCAACACACG
RT-qPCR	WAS	ATGCACGTGATGCAGAAGAG	AGGGCAGCAAGTAACTCAGC
RT-qPCR	ZNF385A	CTTGGCCTCTTCAGCAACTACAG	TGAAGCGGATTTGACAGATATTACAG
Deletion Genotyping	Chen2008_1-p1	CAGTGACCAGTCCTGCAAAA	GAGAAAATCAGTGGCCCAAA
Deletion Genotyping	Chen2008_25-p1	AGGCCTGTCTGCTTGGACT	TGGAAGCACTCAGAGGTCAG

### Sheet: (B) gRNAs
Experiment	gRNA target	gRNA	gRNA sequence
CRISPRi	NC	1	GACGCAAAGGGATAGAGCCG
CRISPRi	NC	2	GAGATGAAAGCGCAGCTAGGG
CRISPRi	NC	3	GGGCGCTTACGCGCGGGCCG
CRISPRi	NC	4	GCGCGCGCTAACTGGCGCTA
CRISPRi	NC	5	GATGTGTTGTAACCTCCACT
CRISPRi	NC	6	GATCGCGAGGACCCGTTCCGCC
CRISPRi	GATA1-TSS	1	GACCTGGGCTGGTGGTTGCGG
CRISPRi	GATA1-TSS	2	GCAGCAGGCCCAGGGTTGCCT
CRISPRi	HDAC6-TSS	1	GAGGCCGACCGAAGGCGGCT
CRISPRi	HDAC6-TSS	2	GTCAACCAGCCCCGCTCCTCA
CRISPRi	PIM2-TSS	1	GAGCATTGGGGCTGGCGCGCG
CRISPRi	PIM2-TSS	2	GCCCAGGCTCAGTAGCATTG
CRISPRi	PQBP1-TSS	1	GTTCTCCCACCCGGCAGTCAT
CRISPRi	PQBP1-TSS	2	GGGCCGGGCTTCTTAGGCTG
CRISPRi	distal|chrX:48658825-48659325	1	GCCCCGGACTGCTTATCTCTC
CRISPRi	distal|chrX:48658825-48659325	2	GTCAGTCTGATGCAGAACCCC
CRISPRi	distal|chrX:48641205-48641705	1	GGGCAGATAAGGGAATCAGT
CRISPRi	distal|chrX:48641205-48641705	2	GCGCTCAGGAAGAGAAGCCA
CRISPRi	genic|chrX:48797725-48798225	1	GAGGTTATCTGAGCATAACA
CRISPRi	genic|chrX:48797725-48798225	2	GTGAGCCTCAGAGGTATCCTG
CRISPRi	genic|chrX:48798965-48799505	1	GGTAAGGGGCCTCTACTTAC
CRISPRi	genic|chrX:48798965-48799505	2	GTACTTCGGGGGAGAGGCCAG
CRISPRi	WAS-TSS	1	GATGCTTGGACGAAAATGCT
CRISPRi	WAS-TSS	2	GCCAAGCTCAGCCTAACGAGG
CRISPRi	EBP-TSS	1	GCTAGGGGATGAGCCCGAACT
CRISPRi	EBP-TSS	2	GACGGCAGCGGCCTCCCACGC
CRISPRi	OTUD5-TSS	1	GCGGCGGCTCGTTGGCGGGGT
CRISPRi	OTUD5-TSS	2	GGGGGCTAGTGTAGTGCGCG
CRISPRi	SUV39H1-TSS	1	GAGCTCGGCGCGGAAAGGATG
CRISPRi	SUV39H1-TSS	2	GTAGCCGTGGGGAAAGATGG
CRISPRi	ZNF385A-TSS	1	GGGGCAGGTCTCGGCGTGTT
CRISPRi	ZNF385A-TSS	2	GTCCGACATCCTTCTGGGCCC
CRISPRi	HNRNPA1-TSS	1	GTTGGCGGAGAGCGGCCTCA
CRISPRi	HNRNPA1-TSS	2	GTAGGCCGTGGCAGCGACCGA
CRISPRi	distal|chr12:54698025-54698545	1	GGGTTGCACCCAACACCCCC
CRISPRi	distal|chr12:54698025-54698545	2	GCACACACGTTATGAGGGTGA
CRISPRi	COPZ1-TSS	1	GTCGGGCTGAACCCTGACTCC
CRISPRi	COPZ1-TSS	2	GTTAGAGTAGGAAGCCCTGCC
CRISPRi	ITGA5-TSS	1	GTTTACCGGCCGGGAACAGAC
CRISPRi	ITGA5-TSS	2	GAGGCGAATGACTCAACGCG
CRISPRi	NFE2-TSS	1	GCGGTCCTCGCAGATTCTCAA
CRISPRi	NFE2-TSS	2	GAGACGCTGGTGCGCCTGCTT
CRISPRi	distal|chr12:54700765-54701285	1	GTCTTGCTCTCCCCCAGAATC
CRISPRi	distal|chr12:54700765-54701285	2	GAGGCTGCACTAGTGTTGGCG
Enhancer Deletion	Chen2008_1-5p	1	GCAAAACAAGCTACACCCTAG
Enhancer Deletion	Chen2008_1-5p	2	GACTGGGACAGGTACAATCCA
Enhancer Deletion	Chen2008_1-5p	3	GGGGACAGTGTAGGCCCACTA
Enhancer Deletion	Chen2008_1-3p	1	GAAATCCTTATAGATTAATCA
Enhancer Deletion	Chen2008_1-3p	2	GTGCAACTGGAGTTACAGATA
Enhancer Deletion	Chen2008_1-3p	3	GCAGATATGGCCAACACATGC
Enhancer Deletion	Chen2008_25-5p	1	GTTTGGGAGTACGATCCAAGA
Enhancer Deletion	Chen2008_25-5p	2	GCGTACTCCCAAATATCTCAG
Enhancer Deletion	Chen2008_25-5p	3	GTATGTACCCTTGTCAGGGTG
Enhancer Deletion	Chen2008_25-3p	1	GAAAACTGGTTTGTCTACCGA
Enhancer Deletion	Chen2008_25-3p	2	GTGAAAGGCTACTTTAGCTGC
Enhancer Deletion	Chen2008_25-3p	3	GTTAAACAAACACCTAAGCTC

### Sheet: (C) PrimeFlow Probesets
Gene	Assay ID
ACTB	VA4-10293-PF
BAX	VA1-12157-PF
BCAT2	VA1-3001799-PF
C19orf43	VA1-3011297-PF
CALR	VA1-3001914-PF
CCDC26	VA1-6000267-PF
CNBP	VA1-3004976-PF
COPZ1	VA1-3007139-PF
DHPS	VA1-3002298-PF
DNASE2	VA1-3002330-PF
FTL	VA1-15972-PF
GATA1	VA1-20436-PF
H1FX	VA1-3005596-PF
HDAC6	VA1-6000108-PF
HNRNPA1	VA1-3002944-PF
JUNB	VA1-3003153-PF
KLF1	VA1-17409-PF
LYL1	VA1-3003337-PF
NFE2	VA1-3003614-PF
NUCB1	VA1-3003680-PF
PLP2	VA1-3003895-PF
PPP1R15A	VA1-15768-PF
PQBP1	VA1-3006317-PF
PRDX1	VA1-3004726-PF
PVT1	VA1-6000266-PF
RAB7A	VA1-12135-PF
RAD23A	VA1-3004151-PF
RNASEH2A	VA1-3006616-PF
RPL13A	VA4-13187-PF
RPN1	VA1-3004303
SEC61A1	VA1-3000909-PF
WDR83OS	VA1-3009004-PF

### Sheet: (D) siRNAs
siRNA	siRNA ID	Company	siRNA Dose (nM)
GATA1-siRNA1	4392420-s5594	Ambion	25
GATA1-siRNA2	4392420-s5593	Ambion	6.25
NC-siRNA1	4390844	Ambion	-
NC-siRNA2	4390847	Ambion	-
