## Supplementary material for "Activity-by-Contact model of enhancer specificity from thousands of CRISPR perturbations": Table S5

### Sheet: Table S5
Cell Type	Assay	Replicate	Source
K562	H3K27ac ChIP-Seq	1	ENCFF384ZZM
K562	H3K27ac ChIP-Seq	2	ENCFF070PWH
K562	DNase-Seq	1	ENCFF246VVI
K562	DNase-Seq	2	ENCFF030DCL
K562	H3K9ac ChIP-Seq	1	ENCFF501UKW
K562	H3K4me3 ChIP-Seq	1	ENCFF681JQI
K562	P300 ChIP-Seq	2	ENCFF245PJA
K562	H3K4me1 ChIP-Seq	1	ENCFF213ZYR
K562	H3K27me3 ChIP-Seq	1	ENCFF937NEW
K562	CTCF ChIP-Seq	1	ENCFF000BWB
K562	HiC	Combined	GSE63525
K562	PROSeq		GSM1480327
K562	CAGE	Combined	ENCFF000ULW, ENCFF000ULX
K562	DHS Peaks	1	ENCFF658OKV
K562	DHS Peaks	2	ENCFF372IZN
K562	CTCF ChIP-Seq Peaks		ENCFF002CEL
mESC	H3K27ac ChIP-Seq	1,2	GSE118912 (This study)
mESC	DNase-Seq	1	ENCFF001PIL
mESC	HiC	Combined	GSE118912 (This study)
mESC	DHS Peaks	1	ENCFF001YOK
mESC	DHS Peaks	2	ENCFF001PIQ
GM12878	HiC	Combined	GSE63525
GM12878	DNase-Seq	1	ENCFF905ASU
GM12878	H3K27ac ChIP-Seq	1	ENCFF197QHX
NCCIT	H3K27ac ChIP-Seq	1	GSE124128
NCCIT	ATAC	1	GSE118912 (This study)
Liver	ATAC	1	ENCFF035UUL
Liver	H3K27ac ChIP-Seq	1	ENCFF395RUY
LNCaP	DNase-Seq	1	ENCFF002PZG
LNCaP	H3K27ac ChIP-Seq	1	GSM1249447
Erythroblasts	ATAC-Seq	Combined	GSM1937412, GSM1937413, GSM1937414
Erythroblasts	H3K27ac ChIP-Seq	1	GSM2452104
