## Supplementary material for "Activity-by-Contact model of enhancer specificity from thousands of CRISPR perturbations": Table S7

### Sheet: Human
AARS
ABCF1
ABCF3
ABHD10
ACAD9
ACADVL
ACLY
ACP1
ACTR10
ACTR1A
ACTR1B
ADH5
ADI1
ADNP
ADPRHL2
ADSL
AFTPH
AGPAT1
AHCY
AHSA1
AIP
AK2
AKR1A1
AKR7A2
ALDH9A1
ALG5
ALG8
ANAPC13
ANAPC5
ANKRD10
ANP32B
ANXA6
ANXA7
AP2A2
AP2M1
AP2S1
AP3M1
AP3S1
APEX1
APH1A
ARAF
ARCN1
ARF1
ARF5
ARF6
ARFIP2
ARHGDIA
ARL5A
ARL6IP4
ARMC10
ARPC1A
ARPC2
ARPC5L
ASH2L
ASNA1
ASXL1
ATF4
ATIC
ATP5B
ATP5C1
ATP5F1
ATP5G2
ATP5G3
ATP5H
ATP5J
ATP5O
ATP6AP1
ATP6V0B
ATP6V0C
ATP6V0D1
ATP6V0E1
ATP6V1D
ATP6V1F
ATP6V1G1
ATPIF1
ATXN10
AZIN1
B4GALT3
B4GALT5
BANF1
BCAP31
BCS1L
BECN1
BLOC1S1
BRD2
BTF3
BUB3
BZW1
C11orf58
C14orf119
C14orf166
C14orf2
C18orf8
C19orf43
C19orf53
C1orf43
C20orf24
C21orf33
C22orf28
C3orf37
C5orf15
C6orf62
C7orf49
C7orf50
CAB39
CALCOCO2
CALR
CAMTA1
CANX
CAPNS1
CAPRIN1
CAPZB
CARS
CASC3
CBX3
CCDC86
CCM2
CCNB1IP1
CCNG1
CCNL1
CCT3
CCT4
CCT5
CCT7
CCT8
CD164
CD46
CD99L2
CDC123
CDC16
CDC42
CDC5L
CDK2AP1
CERK
CGGBP1
CHCHD2
CHD4
CHMP2A
CIB1
CKAP4
CLINT1
CLK3
CLNS1A
CLP1
CLTA
CLTC
CNBP
CNIH
CNNM3
CNOT1
CNOT7
COASY
COG1
COG2
COMMD3
COMT
COPB1
COPB2
COPS4
COPS6
COPS7A
COPS8
COPZ1
COQ5
CORO1C
COX4I1
COX5B
COX6B1
COX7A2
COX7A2L
COX7C
COX8A
CPSF3L
CPSF4
CREG1
CSNK1A1
CSNK1D
CSNK2B
CTBP1
CTCF
CTNNA1
CTNNB1
CUEDC2
CUTA
CXXC1
CXorf40A
CYC1
CYFIP1
DAD1
DARS
DBT
DCTD
DCTN2
DCTN3
DCTN6
DDB1
DDOST
DDX10
DDX17
DDX24
DDX27
DDX41
DDX42
DDX47
DDX56
DENR
DFFA
DHX15
DHX16
DHX30
DHX32
DIABLO
DNAJA3
DNAJC8
DNASE2
DPH5
DPM1
DUSP11
DUT
DYNLT1
ECH1
EDF1
EEF2
EGLN2
EIF1
EIF1B
EIF2A
EIF2AK1
EIF2B2
EIF2B3
EIF2B4
EIF2B5
EIF2S2
EIF4A1
EIF4A3
EIF4G1
EIF4G2
EIF4H
EIF5
EIF5A
ELAVL1
ENSA
ERAL1
ERGIC3
ERH
ESD
ETF1
EWSR1
EXOC1
EXT2
FAM120A
FAM134A
FAM134C
FAM32A
FAM35A
FAM50A
FAM8A1
FAM96A
FAM96B
FBXL3
FBXO7
FDFT1
FEZ2
FIBP
FIS1
FLOT1
FNTA
FTO
FTSJ1
FUNDC2
FYTTD1
GABARAP
GALNT1
GANAB
GARS
GATAD2B
GBF1
GDI2
GHITM
GLG1
GLO1
GNB1
GNB2
GNL3
GNPAT
GOLGA7
GOLPH3
GORASP2
GPI
GPR108
GRHPR
GRINA
GSK3A
GSTK1
GSTO1
GTF2I
GTF3C2
GUK1
H2AFV
H2AFY
H2AFZ
HADHA
HAX1
HDAC3
HDGF
HEBP1
HELZ
HEXA
HGS
HIATL1
HIGD1A
HIGD2A
HINT1
HMBS
HMGB1
HMGN3
HNRPDL
HSBP1
HSD17B10
HSD17B12
HSD17B4
HSPA8
HSPA9
HUWE1
HYOU1
IARS
IARS2
IDE
IDH3B
IDI1
IER3IP1
ILF2
IMMT
IMP4
INTS10
IRAK1
ISCU
ITFG3
ITM2B
ITPK1
ITPKC
JTB
KARS
KCMF1
KCTD20
KHDRBS1
KIAA0100
KIAA1191
KIAA1429
KLHDC2
KLHDC3
KPNB1
LAMP1
LAP3
LAPTM4A
LARP1
LDHA
LETMD1
LRPAP1
LRPPRC
LRRC47
LRRC59
LSM14A
LSM3
LSM4
LZTR1
MAD2L2
MAEA
MAGED1
MAN2C1
MAP2K1
MAPKAPK2
MARS
MAT2B
MAX
MEN1
METAP1
MFAP1
MGRN1
MGST3
MID1IP1
MIF
MKNK1
MLF2
MLH1
MLX
MORF4L2
MRFAP1
MRPL15
MRPL16
MRPL18
MRPL3
MRPL37
MRPL45
MRPL49
MRPL53
MRPS22
MRPS25
MRPS27
MRPS35
MRPS5
MRPS7
MTCH1
MTCH2
MTDH
MUS81
NACA
NAP1L4
NARS
NAT10
NCL
NCOA6
NCSTN
NDFIP1
NDUFA10
NDUFA2
NDUFA6
NDUFA8
NDUFA9
NDUFB10
NDUFB11
NDUFB2
NDUFB3
NDUFB4
NDUFB5
NDUFB9
NDUFC2
NDUFS2
NDUFS3
NDUFS4
NDUFS5
NDUFS6
NDUFS8
NDUFV1
NDUFV2
NEDD8
NENF
NFE2L2
NGRN
NHP2L1
NISCH
NIT1
NOB1
NOL11
NOL7
NOLC1
NONO
NPLOC4
NSMCE2
NUCKS1
NUDC
NUDT3
NUP85
NUTF2
OAZ1
OAZ2
OCIAD1
ODC1
OGT
OS9
OTUB1
OXA1L
PA2G4
PABPN1
PACSIN2
PARK7
PARL
PARN
PARP1
PCBP1
PCBP2
PEBP1
PEF1
PEPD
PFDN2
PFDN5
PFN1
PGK1
PHB2
PHF23
PHPT1
PIGG
PIGT
PIGY
PIH1D1
PITPNB
PLEKHJ1
PLOD3
PMVK
PNKD
POLDIP2
POLDIP3
POLR1D
POLR2B
POLR2C
POLR2E
POLR2G
POLR2H
POLR2I
POLR2J
POMP
POP4
PPA1
PPHLN1
PPP1CC
PPP1R11
PPP2CB
PPP2R1A
PPP2R2A
PPP2R5D
PPP6C
PRDX1
PRDX3
PRDX5
PRDX6
PREB
PRKAG1
PRKAR1A
PRMT1
PRPF8
PRPSAP1
PSMA1
PSMA2
PSMA4
PSMA5
PSMA6
PSMA7
PSMB1
PSMB2
PSMB3
PSMB4
PSMB5
PSMB6
PSMB7
PSMC2
PSMC5
PSMD1
PSMD14
PSMD2
PSMD4
PSMD7
PSMD8
PSME1
PTDSS1
PTGES3
PTP4A2
PTPN1
PUM1
PUM2
PYCR2
QARS
QRICH1
RAB10
RAB11A
RAB1A
RAB1B
RAB2B
RAB5A
RAB5B
RAB5C
RAB7A
RABEPK
RABGGTB
RAN
RBBP4
RBBP7
RBCK1
RBM15B
RBM17
RBM39
RBM5
RBMX
REEP5
RELA
REPIN1
REPS1
RER1
RHOA
RING1
RNF11
RNF34
RNF4
RNH1
RNPEP
RPA2
RPAIN
RPL10A
RPL11
RPL27
RPL30
RPL31
RPL32
RPL34
RPL35
RPL35A
RPL4
RPL6
RPL7L1
RPL8
RPN1
RPN2
RPP30
RPS13
RPS23
RPS24
RPS27L
RPS5
RPS6
RSAD1
RSRC2
RTN4
RUFY1
RWDD1
SAE1
SAP18
SART1
SCAMP2
SCAMP3
SCAND1
SCAP
SCP2
SDAD1
SDF2
SDF4
SDHA
SDHC
SDHD
SEC11A
SEC13
SEC16A
SEC24C
SEC31A
SEC61A1
SEC61B
SEC61G
SENP2
SERBP1
SERINC1
SERINC3
SET
SETD3
SETD5
SETD7
SF1
SF3A1
SF3B1
SF3B14
SF3B4
SF3B5
SH3GLB1
SIAH1
SIRT2
SIRT6
SKIV2L
SKIV2L2
SLC25A3
SLC25A38
SLC25A5
SLC35E1
SLC38A2
SLC41A3
SMPD4
SND1
SNRPA
SNRPB
SNRPB2
SNRPC
SNRPD2
SNRPG
SNW1
SNX3
SNX9
SON
SPAG7
SPCS1
SPEN
SPG21
SPOP
SRM
SRP14
SRP19
SRP68
SRP9
SRPR
SRPRB
SRRM1
SS18L2
SSNA1
SSR2
SSU72
STARD7
STAT3
STAU1
STOM
STRAP
STUB1
STX10
SUB1
SUCLG1
SUGT1
SUMO3
SUPT4H1
SUPT5H
SUV420H1
SYPL1
TAF10
TALDO1
TARDBP
TATDN2
TAX1BP1
TBC1D14
TBC1D20
TBC1D9B
TBCA
TBCB
TCEB3
TCF12
TCF25
TCP1
TERF2
TERF2IP
TEX261
TFG
TGOLN2
THAP4
TIMM10
TIMM17B
TIMM8B
TIMM9
TJAP1
TM2D3
TM9SF2
TM9SF3
TMBIM1
TMED10
TMED2
TMED5
TMED9
TMEM147
TMEM14B
TMEM50A
TMEM55B
TMEM59
TMEM66
TMEM87A
TMEM9B
TNPO1
TOMM20
TOMM40
TOMM7
TOMM70A
TOR3A
TRA2A
TRAP1
TRAPPC2L
TRAPPC4
TRIAP1
TRIM26
TRIM27
TRIM28
TRIM44
TRIM8
TSG101
TSPYL1
TTC19
TUBA1B
TUBA1C
TUBB
TUFM
TXN2
TXNL1
TXNL4A
TXNL4B
TXNRD1
TYW1
U2AF1
UBC
UBE2A
UBE2D2
UBE2D3
UBE2E1
UBE2I
UBE2N
UBE2Q1
UBE2R2
UBE2Z
UBE4A
UBL5
UCK1
UFC1
UFD1L
UGP2
UQCRB
UQCRC2
UQCRQ
URM1
USP14
USP25
USP4
USP7
USP9X
UXT
VAMP3
VAPA
VCP
VDAC3
VPS26A
VPS28
VPS4A
VPS52
VPS72
VTI1B
WAC
WBP2
WBSCR22
WDR1
WDR12
WDR45
WDR6
WDR73
WDTC1
WIPI2
XPC
XPO1
XRCC5
XRCC6
YARS
YME1L1
YTHDF1
YWHAB
YWHAE
YY1
ZC3H11A
ZDHHC16
ZDHHC5
ZFAND3
ZFAND6
ZMYND11
ZNF207
ZNF384
ZNF410
ZNF638
ZNF672
ZNF706
ZNHIT3
ZRANB2
ZW10
